# Cooperation genes are more pleiotropic than private genes in the bacterium *Pseudomonas aeruginosa*

**DOI:** 10.1101/2022.06.25.495533

**Authors:** Trey J. Scott

**Author notes:** Corresponding author: Trey J. Scott **Email:**. **Author Contributions:** TS designed the study, analyzed the data, and wrote the manuscript.

## Abstract

Pleiotropy may affect the evolution of cooperation by limiting cheater mutants if such mutants also lose other important traits. Because pleiotropy limits cheaters, selection may favor cooperation genes that are more pleiotropic. However, the same should not be true for private genes with functions unrelated to cooperation. Pleiotropy in cooperative genes has mostly been studied with single genes and has not been measured on a wide scale or compared to a suitable set of control genes with private functions. I remedy this gap by comparing genomic measures of pleiotropy in previously identified cooperative and private gene sets in *Pseudomonas aeruginosa.* I found that cooperative genes in *P. aeruginosa* tended to be more pleiotropic than private genes according to the number of protein-protein interactions, the number of gene ontology terms, and gene expression specificity. These results show that pleiotropy may be a general way to limit cheating and that cooperation may shape pleiotropy in the genome.
