## Supplementary material for "Cooperation genes are more pleiotropic than private genes in the bacterium *Pseudomonas aeruginosa*": Dataset S1

Gene	Type
PA0007	Private
PA0026	Private
PA0027	Private
PA0028	Private
PA0050	Private
PA0052	Private
PA0059	Private
PA0105	Private
PA0106	Private
PA0107	Private
PA0108	Private
PA0109	Private
PA0122	Cooperative
PA0132	Private
PA0143	Private
PA0144	Private
PA0158	Private
PA0175	Private
PA0176	Private
PA0179	Private
PA0198	Private
PA0263	Private
PA0355	Cooperative
PA0364	Private
PA0365	Private
PA0366	Private
PA0534	Private
PA0567	Private
PA0572	Cooperative
PA0586	Private
PA0852	Cooperative
PA0855	Private
PA0996	Cooperative
PA0997	Cooperative
PA0998	Cooperative
PA0999	Cooperative
PA1000	Cooperative
PA1001	Private
PA1002	Private
PA1003	Private
PA1130	Cooperative
PA1131	Private
PA1173	Private
PA1175	Private
PA1176	Private
PA1177	Private
PA1215	Private
PA1216	Private
PA1217	Private
PA1218	Private
PA1221	Private
PA1245	Private
PA1246	Cooperative
PA1247	Cooperative
PA1248	Cooperative
PA1249	Cooperative
PA1250	Private
PA1289	Private
PA1317	Private
PA1318	Private
PA1319	Private
PA1320	Private
PA1323	Private
PA1324	Private
PA1404	Private
PA1431	Private
PA1432	Cooperative
PA1656	Private
PA1657	Private
PA1658	Private
PA1659	Private
PA1660	Private
PA1661	Private
PA1662	Private
PA1663	Private
PA1664	Private
PA1665	Private
PA1666	Private
PA1667	Private
PA1668	Private
PA1669	Private
PA1670	Private
PA1745	Private
PA1784	Private
PA1869	Cooperative
PA1870	Private
PA1871	Cooperative
PA1881	Private
PA1888	Private
PA1891	Private
PA1893	Private
PA1894	Private
PA1895	Private
PA1896	Private
PA1897	Private
PA1914	Private
PA1921	Private
PA1930	Private
PA1939	Private
PA2030	Private
PA2031	Private
PA2066	Private
PA2067	Private
PA2068	Private
PA2069	Private
PA2076	Private
PA2080	Private
PA2081	Private
PA2134	Private
PA2142	Private
PA2143	Private
PA2144	Private
PA2146	Private
PA2147	Private
PA2148	Private
PA2151	Private
PA2152	Private
PA2153	Private
PA2156	Private
PA2157	Private
PA2158	Private
PA2159	Private
PA2160	Private
PA2161	Private
PA2163	Private
PA2164	Private
PA2165	Private
PA2166	Private
PA2167	Private
PA2169	Private
PA2170	Private
PA2171	Private
PA2172	Private
PA2173	Private
PA2176	Private
PA2180	Private
PA2190	Private
PA2192	Private
PA2193	Cooperative
PA2194	Cooperative
PA2195	Cooperative
PA2274	Private
PA2300	Cooperative
PA2302	Cooperative
PA2303	Cooperative
PA2304	Cooperative
PA2305	Cooperative
PA2327	Private
PA2328	Private
PA2329	Private
PA2330	Private
PA2331	Private
PA2345	Private
PA2365	Private
PA2366	Private
PA2367	Private
PA2368	Private
PA2370	Private
PA2371	Private
PA2372	Private
PA2414	Private
PA2415	Private
PA2423	Private
PA2433	Private
PA2442	Private
PA2444	Private
PA2445	Private
PA2446	Private
PA2448	Private
PA2512	Private
PA2513	Private
PA2514	Private
PA2564	Private
PA2565	Private
PA2566	Private
PA2570	Cooperative
PA2572	Private
PA2573	Private
PA2587	Cooperative
PA2588	Private
PA2591	Private
PA2592	Private
PA2593	Private
PA2717	Private
PA2747	Private
PA2927	Private
PA2939	Cooperative
PA3022	Private
PA3032	Private
PA3104	Private
PA3181	Private
PA3182	Private
PA3183	Private
PA3188	Private
PA3189	Private
PA3190	Private
PA3194	Private
PA3195	Private
PA3274	Private
PA3311	Private
PA3326	Cooperative
PA3327	Private
PA3328	Private
PA3329	Private
PA3330	Private
PA3331	Private
PA3332	Private
PA3333	Private
PA3334	Private
PA3335	Private
PA3336	Private
PA3346	Private
PA3347	Private
PA3361	Cooperative
PA3369	Private
PA3370	Private
PA3371	Private
PA3416	Private
PA3418	Private
PA3476	Cooperative
PA3477	Cooperative
PA3478	Cooperative
PA3479	Cooperative
PA3520	Private
PA3535	Cooperative
PA3676	Private
PA3677	Private
PA3678	Private
PA3688	Private
PA3691	Private
PA3692	Private
PA3724	Cooperative
PA3734	Private
PA3888	Private
PA3890	Private
PA3891	Private
PA3904	Private
PA3905	Private
PA3906	Private
PA3907	Private
PA3908	Private
PA3986	Private
PA4078	Private
PA4117	Private
PA4129	Private
PA4130	Private
PA4131	Private
PA4132	Private
PA4133	Private
PA4134	Private
PA4139	Private
PA4141	Private
PA4142	Private
PA4171	Private
PA4172	Private
PA4175	Cooperative
PA4190	Cooperative
PA4205	Private
PA4206	Private
PA4207	Private
PA4208	Private
PA4209	Private
PA4210	Private
PA4211	Private
PA4212	Private
PA4213	Private
PA4214	Private
PA4215	Private
PA4216	Private
PA4217	Private
PA4296	Private
PA4297	Private
PA4298	Private
PA4299	Private
PA4300	Private
PA4302	Private
PA4304	Private
PA4305	Private
PA4306	Private
PA4311	Private
PA4384	Private
PA4498	Private
PA4590	Private
PA4648	Private
PA4649	Private
PA4650	Private
PA4651	Private
PA4652	Private
PA4677	Private
PA4703	Private
PA4738	Private
PA4739	Private
PA4778	Private
PA4869	Private
PA4876	Private
PA4880	Private
PA4916	Private
PA4917	Private
PA4925	Private
PA5027	Private
PA5058	Private
PA5059	Private
PA5061	Private
PA5161	Cooperative
PA5162	Cooperative
PA5164	Cooperative
PA5220	Private
PA5352	Private
PA5353	Private
PA5354	Private
PA5355	Private
PA5356	Private
PA5415	Private
PA5481	Private
PA5482	Private
