## Supplementary material for "Cooperation genes are more pleiotropic than private genes in the bacterium *Pseudomonas aeruginosa*": Dataset S2

Gene	Sociality	Set
PA0424	Private	Cooperative AMR
PA0425	Private	Cooperative AMR
PA0426	Private	Cooperative AMR
PA0427	Private	Cooperative AMR
PA1435	Private	Cooperative AMR
PA1436	Private	Cooperative AMR
PA2018	Private	Cooperative AMR
PA2020	Private	Cooperative AMR
PA2315	Cooperative	Cooperative AMR
PA2385	Cooperative	PYOVERDINE
PA2386	Cooperative	PYOVERDINE
PA2387	Private	PYOVERDINE
PA2388	Private	PYOVERDINE
PA2389	Cooperative	PYOVERDINE
PA2390	Cooperative	PYOVERDINE
PA2391	Cooperative	PYOVERDINE
PA2392	Cooperative	PYOVERDINE
PA2393	Cooperative	PYOVERDINE
PA2394	Cooperative	PYOVERDINE
PA2395	Cooperative	PYOVERDINE
PA2396	Cooperative	PYOVERDINE
PA2397	Cooperative	PYOVERDINE
PA2398	Private	PYOVERDINE
PA2399	Cooperative	PYOVERDINE
PA2399	Cooperative	PYOVERDINE
PA2400	Cooperative	PYOVERDINE
PA2402	Cooperative	PYOVERDINE
PA2403	Private	PYOVERDINE
PA2404	Private	PYOVERDINE
PA2405	Private	PYOVERDINE
PA2406	Private	PYOVERDINE
PA2407	Private	PYOVERDINE
PA2408	Private	PYOVERDINE
PA2409	Private	PYOVERDINE
PA2410	Private	PYOVERDINE
PA2412	Cooperative	PYOVERDINE
PA2413	Cooperative	PYOVERDINE
PA2424	Cooperative	PYOVERDINE
PA2425	Cooperative	PYOVERDINE
PA2426	Cooperative	PYOVERDINE
PA2428	Cooperative	PYOVERDINE
PA2491	Private	Cooperative AMR
PA2492	Private	Cooperative AMR
PA2493	Private	Cooperative AMR
PA2494	Private	Cooperative AMR
PA2495	Private	Cooperative AMR
PA2525	Private	Cooperative AMR
PA2526	Private	Cooperative AMR
PA2527	Private	Cooperative AMR
PA2528	Private	Cooperative AMR
PA2531	Cooperative	PYOVERDINE
PA3521	Private	Cooperative AMR
PA3522	Private	Cooperative AMR
PA3523	Private	Cooperative AMR
PA3676	Private	Cooperative AMR
PA3677	Private	Cooperative AMR
PA3678	Private	Cooperative AMR
PA3753	Private	PYOCHELIN
PA4109	Cooperative	Cooperative AMR
PA4110	Cooperative	Cooperative AMR
PA4119	Cooperative	Cooperative AMR
PA4168	Private	PYOVERDINE
PA4205	Private	Cooperative AMR
PA4206	Private	Cooperative AMR
PA4207	Private	Cooperative AMR
PA4208	Private	Cooperative AMR
PA4218	Private	PYOCHELIN
PA4220	Private	PYOCHELIN
PA4221	Private	PYOCHELIN
PA4222	Cooperative	PYOCHELIN
PA4223	Cooperative	PYOCHELIN
PA4224	Cooperative	PYOCHELIN
PA4225	Cooperative	PYOCHELIN
PA4226	Cooperative	PYOCHELIN
PA4227	Cooperative	PYOCHELIN
PA4228	Cooperative	PYOCHELIN
PA4229	Cooperative	PYOCHELIN
PA4230	Cooperative	PYOCHELIN
PA4231	Cooperative	PYOCHELIN
PA4374	Private	Cooperative AMR
PA4375	Private	Cooperative AMR
PA4522	Cooperative	Cooperative AMR
PA4597	Private	Cooperative AMR
PA4598	Private	Cooperative AMR
PA4599	Private	Cooperative AMR
PA4974	Private	Cooperative AMR
PA5514	Cooperative	Cooperative AMR
PA5531	Private	PYOVERDINE
PA5542	Cooperative	Cooperative AMR
